# Species better track the shifting isotherms in the oceans than on lands

**DOI:** 10.1101/765776

**Authors:** J. Lenoir, R. Bertrand, L. Comte, L. Bourgeaud, T. Hattab, J. Murienne, G. Grenouillet

## Abstract

Despite mounting evidence of species redistribution as climate warms, our knowledge of the coupling between species range shifts and isotherm shifts is limited. Compiling a global geo-database of 30,534 range shifts from 12,415 taxa, we show that only marine taxa closely track the shifting isotherms. In the oceans, the velocity of isotherm shifts interacts synergistically with anthropogenic disturbances and baseline temperatures such that isotherm tracking by marine life happens either in warm and undisturbed waters (e.g. Central Pacific Basin) or in colder waters where human activities are more pronounced (e.g. North Sea). On lands, increasing anthropogenic activities and temperatures negatively impact the capacity of terrestrial taxa to track isotherm shifts in latitude and elevation, respectively. This suggests that terrestrial taxa are lagging behind the shifting isotherms, most likely due to their wider thermal safety margin, more constrained physical environment for dispersal and higher availability of thermal microrefugia at shorter distances.
