## Supplementary material for "Species better track the shifting isotherms in the oceans than on lands": Table S5

### Sheet: Table S6
Response variable	Unit	Ecosystem	Explanatory variable (scaled)	Mean	Median	Standard deviation	2.5th percentile	97.5th percentile	P-value (-)	P-value (+)	Signif
Elevational range shift	m/yr	Terrestrial	Intercept (phanero)	2.02	2.01799	0.834219	0.364504	3.66214	0.9926	0.0074	**
Elevational range shift	m/yr	Terrestrial	EleVeloT	-1.01685	-1.01595	0.283822	-1.57703	-0.479747	0.0002	0.9998	***
Elevational range shift	m/yr	Terrestrial	BaselineT	0.470177	0.469687	0.157911	0.162522	0.775245	0.9984	0.0016	**
Elevational range shift	m/yr	Terrestrial	BaselineT²	-0.712421	-0.709979	0.207593	-1.12153	-0.307286	0	1	***
Elevational range shift	m/yr	Terrestrial	LifeForm (ecto)	0.788493	0.783407	0.290398	0.218005	1.36209	0.996	0.004	**
Elevational range shift	m/yr	Terrestrial	LifeForm (endo)	-0.810408	-0.806136	0.253544	-1.29994	-0.320594	0.0014	0.9986	**
Elevational range shift	m/yr	Terrestrial	LifeForm (crypto)	0.0544636	0.0499643	0.48104	-0.882866	0.972334	0.5398	0.4602	n.s.
Elevational range shift	m/yr	Terrestrial	EleVeloT:BaselineT	-0.505439	-0.504292	0.255164	-1.00186	-0.000137847	0.025	0.975	*
Elevational range shift	m/yr	Terrestrial	EleVeloT:LifeForm (ecto)	1.65628	1.6541	0.506262	0.664967	2.67627	0.9998	0.0002	***
Elevational range shift	m/yr	Terrestrial	EleVeloT:LifeForm (endo)	0.258409	0.259351	0.294751	-0.312944	0.845711	0.8118	0.1882	n.s.
Elevational range shift	m/yr	Terrestrial	EleVeloT:LifeForm (crypto)	-0.144975	-0.155133	0.471489	-1.05206	0.763231	0.374	0.626	n.s.
Latitudinal range shift	km/yr	Marine	Intercept (ecto)	2.2635	2.24823	1.1329	0.0445052	4.5473	0.9782	0.0218	*
Latitudinal range shift	km/yr	Marine	LatVeloT	2.26099	2.25774	0.691369	0.916709	3.60464	0.9988	0.0012	***
Latitudinal range shift	km/yr	Marine	BaselineT	1.86133	1.85359	0.517855	0.876092	2.86359	0.9996	0.0004	***
Latitudinal range shift	km/yr	Marine	HFI	0.90848	0.905067	0.474943	-0.0115298	1.86491	0.973	0.027	*
Latitudinal range shift	km/yr	Marine	LifeForm (crypto)	-0.546309	-0.543327	0.924367	-2.33106	1.26389	0.2734	0.7266	n.s.
Latitudinal range shift	km/yr	Marine	LatVeloT:BaselineT	3.57695	3.5918	1.61763	0.383623	6.79765	0.9862	0.0138	*
Latitudinal range shift	km/yr	Marine	LatVeloT:HFI	4.31575	4.30084	1.52311	1.43704	7.26123	0.9978	0.0022	***
Latitudinal range shift	km/yr	Terrestrial	Intercept (ecto)	2.57429	2.56915	0.869886	0.850768	4.27305	0.9992	0.0008	***
Latitudinal range shift	km/yr	Terrestrial	LatVeloT	-1.09274	-1.09326	0.108401	-1.30532	-0.882981	0	1	***
Latitudinal range shift	km/yr	Terrestrial	HFI	-0.48578	-0.485733	0.133404	-0.74416	-0.227012	0.0004	0.9996	***
Latitudinal range shift	km/yr	Terrestrial	LifeForm (endo)	-3.19654	-3.19821	0.434703	-4.0133	-2.34709	0	1	***
Latitudinal range shift	km/yr	Terrestrial	LifeForm (crypto)	-4.41755	-4.42043	0.573853	-5.53789	-3.28452	0	1	***
Latitudinal range shift	km/yr	Terrestrial	LifeForm (phanero)	-3.07661	-3.07759	0.420491	-3.92128	-2.26011	0	1	***
Latitudinal range shift	km/yr	Terrestrial	LatVeloT:HFI	-1.75356	-1.75181	0.177428	-2.09546	-1.40749	0	1	***

### Sheet: Read Me
Variable	Type	Meaning
EleVeloT	Numeric	Velocity of isotherms' shifts in m/yr along the elevational gradient
LatVeloT	Numeric	Velocity of isotherms' shifts in km/yr along the latitudinal gradient
BaselineT	Numeric	Mean annual air or mean annual sea surface temperature (°C) prior to the baseline survey
HFI	Numeric	Standardized (ranging from 0 to 1) human footprint index
LifeForm	Factor	Life-form group (a factor variable with four levels: ectotherms "ecto"; endotherms "endo"; phanerogams "phanero"; and cryptogams "crypto")
