## Supplementary material for "Species better track the shifting isotherms in the oceans than on lands": Table S4

### Sheet: Table S5
Response variable	Linear mixed-effects model formula	Marginal R square (mean)	Marginal R square (standard deviation)	Conditional R square (mean)	Conditional R square (standard deviation)	Total contribution of the methodological attributes
Elevational range shift	ShiftR ~ LifeForm + EleVeloT + BaselineT + BaselineT² + EleVeloT × LifeForm + EleVeloT × BaselineT + (1|Family/Genus) + (1|Area) + (1|Start) + (1|PrAb) + (1|Sampling) + (1|Quality)	0.0157962	0.00368406	0.107914	0.103771	0.0921181
Latitudinal range shift (terrestrial ecosystem)	ShiftR ~ LifeForm + LatVeloT + HFI + LatVeloT × HFI + (1 | Family/Genus) + (1|Start) + (1|Ntaxa) + (1 |Sampling) + (1|Grain) + (1|Quality)	0.0782648	0.0148412	0.475482	0.0256674	0.397217
Latitudinal range shift (marine ecosystem)	ShiftR ~ LifeForm + LatVeloT + BaselineT + HFI + LatVeloT × BaselineT + LatVeloT × HFI + (1|Family/Genus) + (1|PrAb) + (1|Sampling) + (1|Signif)	0.0435271	0.0126751	0.330111	0.0396545	0.286584

### Sheet: Read Me
Variable	Type	Meaning
Family	Factor	Taxonomic resolution of a focal taxon at the family level
Genus	Factor	Taxonomic resolution of a focal taxon at the genus level
EleVeloT	Numeric	Velocity of isotherms' shifts in m/yr along the elevational gradient
LatVeloT	Numeric	Velocity of isotherms' shifts in km/yr along the latitudinal gradient
BaselineT	Numeric	Mean annual air or mean annual sea surface temperature (°C) prior to the baseline survey
HFI	Numeric	Standardized (ranging from 0 to 1) human footprint index
LifeForm	Factor	Life-form group (a factor variable with four levels: ectotherms "ecto"; endotherms "endo"; phanerogams "phanero"; and cryptogams "crypto")
Ntaxa	Factor	Total number of taxa considered in the focal study case (a factor variable with four levels: "1" ranging from 1 to 99 taxa; "2" ranging from 100 to 254 taxa; "3" ranging from 255 to 1334 taxa; and "4" ranging from 1335 to 4426 taxa)
Area	Factor	Total surface area, in km², of the digitized polygons for a given case study (a factor variable with four levels: "1" ranging from 0.0001 to 4.85 km²; "2" ranging from 4.86 to 31.34 km²; "3" ranging from 31.35 to 62.41 km²; and "4" ranging from 62.42 to 12335 km²)
Start	Factor	Starting year of the study which refers to the date of the baseline survey (a factor variable with four levels: "1" ranging from 1802 to 1914; "2" ranging from 1915 to 1968; "3" ranging from 1969 to 1978; and "4" from 1979 to 2003)
Signif	Factor	Whether the significance of the rate of range shift per taxon was assessed or “not” in the original study (a factor variable with two levels: "yes" or "no")
PrAb	Factor	Type of raw data used by the authors to estimate the rate of range shift per taxon (a factor variable with two levels: “occurrence” or “abundance” data)
Sampling	Factor	The frequency of sampling effort in the original study case (a factor variable with two levels: “two” or “multiple” periods)
Grain	Factor	The spatial resolution of the raw data used by the original authors to estimate the rate of range shif per taxon (a factor variable with three levels: “fine” for data based on GPS coordinates with a spatial resolution lower than 10 km; “coarse” for data based on range maps or atlas grids with a spatial resolution greater than 100 km; and “medium” for intermediate situations)
Quality	Factor	The general method used by the original authors to estimate the rate of range shift per taxon (a factor variable with three levels: “low” when no data cleaning procedures were performed before computing range shifts; “balanced” when data cleaning or resampling procedure were carried out to calculate range shifts on a balanced dataset; “modeled” when range shifts were obtained from model outputs)
