## Supplementary material for "Species better track the shifting isotherms in the oceans than on lands": Table S3

### Sheet: Table S4
Model	Class	Hemisphere	Ecosystem	Gradient	Position	Mean	Unit	Median	Standard deviation	2.5th percentile	97.5th percentile	P-value (-)	P-value (+)	Signif	Ntaxa	LifeForm
OptETN	Actinopterygii	north	terrestrial	elevation	centroid	0.69907	m/yr	0.703426	0.994265	-1.23144	2.65494	0.758	0.242	n.s.	32	ecto
OptLMS	Actinopterygii	south	marine	latitudinal	centroid	3.87136	km/yr	3.86468	2.50452	-1.0659	8.77957	0.9378	0.0622	n.s.	71	ecto
OptLMN	Actinopterygii	north	marine	latitudinal	centroid	5.9699	km/yr	5.97771	3.2355	-0.354491	12.2896	0.9678	0.0322	*	511	ecto
OptETS	Amphibia	south	terrestrial	elevation	centroid	4.37573	m/yr	4.38138	3.92071	-3.35449	11.9713	0.8666	0.1334	n.s.	119	ecto
OptLTS	Amphibia	south	terrestrial	latitudinal	centroid	4.67264	km/yr	4.6838	4.76791	-4.6793	13.8698	0.8358	0.1642	n.s.	201	ecto
OptLTS	Aves	south	terrestrial	latitudinal	centroid	-4.11068	km/yr	-4.03876	4.7663	-13.2136	5.11913	0.1954	0.8046	n.s.	465	endo
OptLTN	Aves	north	terrestrial	latitudinal	centroid	0.4224	km/yr	0.409844	1.55187	-2.63933	3.50642	0.6136	0.3864	n.s.	3155	endo
OptETN	Aves	north	terrestrial	elevation	centroid	0.082369	m/yr	0.0828927	0.514416	-0.91729	1.10507	0.5664	0.4336	n.s.	1061	endo
OptLMN	Bivalvia	north	marine	latitudinal	centroid	4.94153	km/yr	4.9382	3.34528	-1.6291	11.4564	0.9314	0.0686	n.s.	31	ecto
OptETN	Bryopsida	north	terrestrial	elevation	centroid	0.7447	m/yr	0.731665	0.772951	-0.737491	2.25361	0.8324	0.1676	n.s.	62	crypto
OptLMN	Chondrichthyes	north	marine	latitudinal	centroid	5.6836	km/yr	5.73667	3.41098	-0.891492	12.2009	0.9556	0.0444	*	51	ecto
OptLMN	Gastropoda	north	marine	latitudinal	centroid	4.822	km/yr	4.85472	3.33088	-1.74852	11.3612	0.926	0.074	n.s.	45	ecto
OptETN	Insecta	north	terrestrial	elevation	centroid	1.57433	m/yr	1.56605	0.602358	0.39741	2.75188	0.996	0.004	**	507	ecto
OptLTN	Insecta	north	terrestrial	latitudinal	centroid	18.543	km/yr	18.5286	2.80665	13.2023	23.9903	1	0	***	481	ecto
OptETN	Lecanoromycetes	north	terrestrial	elevation	centroid	0.589772	m/yr	0.598385	0.985978	-1.35111	2.51369	0.724	0.276	n.s.	32	crypto
OptETN	Liliopsida	north	terrestrial	elevation	centroid	0.991862	m/yr	0.976726	0.550133	-0.0756701	2.08204	0.9688	0.0312	*	895	phanero
OptLTN	Liliopsida	north	terrestrial	latitudinal	centroid	0.105186	km/yr	0.10835	2.71746	-5.23187	5.58554	0.5166	0.4834	n.s.	845	phanero
OptLTN	Magnoliopsida	north	terrestrial	latitudinal	centroid	0.168675	km/yr	0.150949	1.36181	-2.48484	2.85271	0.5442	0.4558	n.s.	2422	phanero
OptETN	Magnoliopsida	north	terrestrial	elevation	centroid	0.873702	m/yr	0.877424	0.493097	-0.0863839	1.83581	0.9634	0.0366	*	4513	phanero
OptETS	Magnoliopsida	south	terrestrial	elevation	centroid	-1.32158	m/yr	-1.30518	4.13284	-9.63523	6.44322	0.3694	0.6306	n.s.	35	phanero
OptLMN	Malacostraca	north	marine	latitudinal	centroid	3.87473	km/yr	3.89496	3.28043	-2.59099	10.2633	0.8756	0.1244	n.s.	83	ecto
OptETN	Mammalia	north	terrestrial	elevation	centroid	0.42966	m/yr	0.432264	0.926288	-1.40399	2.27628	0.6802	0.3198	n.s.	33	endo
OptETN	Pinopsida	north	terrestrial	elevation	centroid	0.15393	m/yr	0.157381	0.782116	-1.36552	1.72521	0.5782	0.4218	n.s.	101	phanero
OptLTN	Pinopsida	north	terrestrial	latitudinal	centroid	-0.0387397	km/yr	-0.0243335	7.07246	-14.1631	13.9429	0.4992	0.5008	n.s.	49	phanero
OptLMN	Polychaeta	north	marine	latitudinal	centroid	6.78524	km/yr	6.77026	3.30957	0.204861	13.1809	0.9796	0.0204	*	46	ecto
OptLTN	Polypodiopsida	north	terrestrial	latitudinal	centroid	-0.483268	km/yr	-0.463688	3.52102	-7.37477	6.31672	0.4488	0.5512	n.s.	95	crypto
OptETN	Polypodiopsida	north	terrestrial	elevation	centroid	0.532643	m/yr	0.534109	0.698883	-0.828993	1.87479	0.7784	0.2216	n.s.	97	crypto
MrgLTN	Aves	north	terrestrial	latitudinal	trailing edge	-1.42531	km/yr	-1.40368	2.03942	-5.40269	2.47588	0.2464	0.7536	n.s.	1262	endo
MrgLTN	Insecta	north	terrestrial	latitudinal	trailing edge	5.76607	km/yr	5.78497	2.0433	1.75	9.73571	0.9974	0.0026	**	3748	ecto
MrgLTN	Liliopsida	north	terrestrial	latitudinal	trailing edge	0.531973	km/yr	0.51433	2.05533	-3.44557	4.47842	0.5962	0.4038	n.s.	264	phanero
MrgLTN	Magnoliopsida	north	terrestrial	latitudinal	trailing edge	0.37435	km/yr	0.384184	2.01395	-3.61844	4.22615	0.5754	0.4246	n.s.	1195	phanero
MrgLTN	Pinopsida	north	terrestrial	latitudinal	trailing edge	0.264559	km/yr	0.265894	2.38272	-4.37352	4.90053	0.5466	0.4534	n.s.	49	phanero
MrgLTN	Reptilia	north	terrestrial	latitudinal	trailing edge	-6.52006	km/yr	-6.49322	2.38082	-11.1908	-1.94931	0.004	0.996	**	72	ecto
MrgLTN	Arachnida	north	terrestrial	latitudinal	leading edge	4.34903	km/yr	4.35825	2.03888	0.374883	8.33509	0.9838	0.0162	*	444	ecto
MrgLTN	Aves	north	terrestrial	latitudinal	leading edge	1.18401	km/yr	1.19447	2.01802	-2.77193	5.06378	0.7156	0.2844	n.s.	1262	endo
MrgLTN	Bryopsida	north	terrestrial	latitudinal	leading edge	-3.31551	km/yr	-3.314	2.04548	-7.35977	0.622047	0.0532	0.9468	.	288	crypto
MrgLTN	Insecta	north	terrestrial	latitudinal	leading edge	1.21118	km/yr	1.21897	2.01927	-2.72674	5.08354	0.7264	0.2736	n.s.	3748	ecto
MrgLTN	Liliopsida	north	terrestrial	latitudinal	leading edge	0.845258	km/yr	0.808518	2.06354	-3.13414	4.80457	0.6496	0.3504	n.s.	264	phanero
MrgLTN	Magnoliopsida	north	terrestrial	latitudinal	leading edge	0.331378	km/yr	0.346987	2.01421	-3.5928	4.21205	0.5694	0.4306	n.s.	1195	phanero
MrgLTN	Malacostraca	north	terrestrial	latitudinal	leading edge	1.30404	km/yr	1.31424	2.19729	-3.03797	5.55904	0.7242	0.2758	n.s.	37	ecto
MrgLTN	Pinopsida	north	terrestrial	latitudinal	leading edge	0.877858	km/yr	0.871751	2.27317	-3.63742	5.34917	0.6528	0.3472	n.s.	49	phanero
MrgLTN	Reptilia	north	terrestrial	latitudinal	leading edge	0.498543	km/yr	0.480075	2.12491	-3.7129	4.57382	0.5988	0.4012	n.s.	72	ecto
MrgLMN	Actinopterygii	north	marine	latitudinal	trailing edge	16.5123	km/yr	16.34	10.2036	-3.3342	36.3435	0.9484	0.0516	.	89	ecto
MrgLMN	Bivalvia	north	marine	latitudinal	trailing edge	5.356	km/yr	5.30409	10.3433	-14.6015	25.6599	0.7022	0.2978	n.s.	37	ecto
MrgLMN	Gastropoda	north	marine	latitudinal	trailing edge	14.0537	km/yr	13.9956	10.4861	-6.23156	34.6437	0.9102	0.0898	n.s.	37	ecto
MrgLMN	Malacostraca	north	marine	latitudinal	trailing edge	6.06895	km/yr	5.95418	10.3459	-14.1313	26.2021	0.7202	0.2798	n.s.	37	ecto
MrgLMN	Polychaeta	north	marine	latitudinal	trailing edge	7.16922	km/yr	7.11875	10.1692	-12.6962	27.3112	0.763	0.237	n.s.	95	ecto
MrgLMN	Actinopterygii	north	marine	latitudinal	leading edge	15.2426	km/yr	15.1723	10.0569	-4.48724	35.0009	0.9374	0.0626	.	89	ecto
MrgLMN	Bivalvia	north	marine	latitudinal	leading edge	8.45451	km/yr	8.50346	10.354	-11.3268	29.029	0.7934	0.2066	n.s.	37	ecto
MrgLMN	Gastropoda	north	marine	latitudinal	leading edge	8.66938	km/yr	8.69465	10.2667	-10.9729	28.8569	0.8028	0.1972	n.s.	37	ecto
MrgLMN	Malacostraca	north	marine	latitudinal	leading edge	9.82392	km/yr	9.71169	10.3026	-10.4312	30.1617	0.8346	0.1654	n.s.	37	ecto
MrgLMN	Polychaeta	north	marine	latitudinal	leading edge	8.42086	km/yr	8.44161	10.1547	-11.0903	28.421	0.799	0.201	n.s.	95	ecto
MrgLMS	Florideophyceae	south	marine	latitudinal	trailing edge	1.29195	km/yr	1.29591	0.62266	0.0562377	2.52152	0.9804	0.0196	*	55	crypto
MrgLMS	Gastropoda	south	marine	latitudinal	trailing edge	-0.0121072	km/yr	-0.0148427	0.879274	-1.71715	1.74407	0.495	0.505	n.s.	52	ecto
MrgLMS	Phaeophyceae	south	marine	latitudinal	trailing edge	1.44481	km/yr	1.44317	0.832684	-0.155968	3.08464	0.9582	0.0418	*	38	crypto
MrgLMS	Actinopterygii	south	marine	latitudinal	leading edge	0.809024	km/yr	0.807898	0.583545	-0.347215	1.94736	0.916	0.084	.	49	ecto
MrgLMS	Florideophyceae	south	marine	latitudinal	leading edge	1.29284	km/yr	1.28947	0.739974	-0.180187	2.7346	0.9574	0.0426	*	55	crypto
MrgLMS	Gastropoda	south	marine	latitudinal	leading edge	-0.0112148	km/yr	-0.0184146	0.597003	-1.15922	1.16436	0.4896	0.5104	n.s.	52	ecto
MrgLMS	Phaeophyceae	south	marine	latitudinal	leading edge	1.4457	km/yr	1.44064	0.747143	-0.0458609	2.87196	0.9704	0.0296	*	38	crypto
MrgETN	Actinopterygii	north	terrestrial	elevation	trailing edge	-3.20361	m/yr	-3.19759	2.06802	-7.37542	0.821204	0.0622	0.9378	.	64	ecto
MrgETN	Amphibia	north	terrestrial	elevation	trailing edge	-3.01414	m/yr	-3.00711	2.24626	-7.53559	1.37724	0.086	0.914	.	40	ecto
MrgETN	Aves	north	terrestrial	elevation	trailing edge	1.13838	m/yr	1.12342	1.47707	-1.73845	4.13132	0.7788	0.2212	n.s.	945	endo
MrgETN	Insecta	north	terrestrial	elevation	trailing edge	3.42927	m/yr	3.4091	1.52823	0.409696	6.3884	0.9878	0.0122	*	891	ecto
MrgETN	Liliopsida	north	terrestrial	elevation	trailing edge	1.65051	m/yr	1.6131	1.56506	-1.3468	4.76218	0.8576	0.1424	n.s.	675	phanero
MrgETN	Magnoliopsida	north	terrestrial	elevation	trailing edge	2.14864	m/yr	2.14456	1.45661	-0.724935	5.00094	0.9322	0.0678	.	2417	phanero
MrgETN	Mammalia	north	terrestrial	elevation	trailing edge	2.56306	m/yr	2.56587	1.55323	-0.451046	5.6077	0.9506	0.0494	*	322	endo
MrgETN	Pinopsida	north	terrestrial	elevation	trailing edge	1.59342	m/yr	1.54587	2.2718	-2.86994	5.95331	0.7606	0.2394	n.s.	80	phanero
MrgETN	Polypodiopsida	north	terrestrial	elevation	trailing edge	2.81728	m/yr	2.80376	2.48565	-2.04011	7.64672	0.873	0.127	n.s.	79	crypto
MrgETN	Actinopterygii	north	terrestrial	elevation	leading edge	2.16449	m/yr	2.16472	2.07062	-1.89855	6.24662	0.8518	0.1482	n.s.	64	ecto
MrgETN	Amphibia	north	terrestrial	elevation	leading edge	-0.208878	m/yr	-0.249668	2.22763	-4.50859	4.15157	0.4578	0.5422	n.s.	40	ecto
MrgETN	Aves	north	terrestrial	elevation	leading edge	2.04248	m/yr	2.02458	1.45066	-0.80245	4.86365	0.9198	0.0802	.	945	endo
MrgETN	Insecta	north	terrestrial	elevation	leading edge	4.0635	m/yr	4.04298	1.46435	1.19742	6.92055	0.9972	0.0028	**	891	ecto
MrgETN	Lecanoromycetes	north	terrestrial	elevation	leading edge	0.604214	m/yr	0.624573	2.01816	-3.37963	4.53898	0.6248	0.3752	n.s.	33	crypto
MrgETN	Liliopsida	north	terrestrial	elevation	leading edge	1.99932	m/yr	1.98584	1.47694	-0.894719	4.85198	0.915	0.085	n.s.	675	phanero
MrgETN	Magnoliopsida	north	terrestrial	elevation	leading edge	2.25664	m/yr	2.24277	1.44238	-0.580414	5.1314	0.9432	0.0568	.	2417	phanero
MrgETN	Mammalia	north	terrestrial	elevation	leading edge	1.76307	m/yr	1.73454	1.57709	-1.36327	4.83965	0.8712	0.1288	n.s.	322	endo
MrgETN	Pinopsida	north	terrestrial	elevation	leading edge	1.94124	m/yr	1.99456	1.73301	-1.4662	5.25238	0.8654	0.1346	n.s.	80	phanero
MrgETN	Polypodiopsida	north	terrestrial	elevation	leading edge	1.41337	m/yr	1.38647	1.69999	-1.89851	4.83268	0.7986	0.2014	n.s.	79	crypto
MrgETS	Amphibia	south	terrestrial	elevation	trailing edge	12.392	m/yr	12.1429	5.65535	2.44921	24.2955	0.9944	0.0056	**	38	ecto
MrgETS	Aves	south	terrestrial	elevation	trailing edge	2.06355	m/yr	2.06387	0.502633	1.07955	3.05392	1	0	***	221	endo
MrgETS	Magnoliopsida	south	terrestrial	elevation	trailing edge	4.47637	m/yr	4.46197	0.523641	3.47038	5.5401	1	0	***	99	phanero
MrgETS	Amphibia	south	terrestrial	elevation	leading edge	4.54013	m/yr	4.4789	4.51445	-4.1836	13.7373	0.8514	0.1486	n.s.	38	ecto
MrgETS	Aves	south	terrestrial	elevation	leading edge	2.41989	m/yr	2.41139	0.320462	1.8309	3.06059	1	0	***	221	endo
MrgETS	Magnoliopsida	south	terrestrial	elevation	leading edge	2.93727	m/yr	2.93242	0.387011	2.21478	3.69669	1	0	***	99	phanero

### Sheet: Read Me
Variable	Type	Meaning
Model	Factor	Factorial model used to compute range shifts at the level of the taxonomic class (see Table S3 for lore details on the formula used for each factorial model) (a factor variable with 11 levels: "OptETN"; "OptETS"; "OptLTN"; "OptLTS"; "OptLMN"; "OptLMS"; "MrgETN"; "MrgETS"; "MrgLTN"; "MrgLMN"; and "MrgLMS")
Class	Factor	Taxonomic resolution of a focal taxon at the class level
Hemisphere	Factor	The hemisphere of the study area (a factor variable with two levels: either "North" hemisphere or "South" hemisphere)
Ecosystem	Factor	Biological realm (a factor variable with two levels: either the "Terrestrial" or the "Marine" realm)
Gradient	Factor	Geographical gradient along which range shift values have been estimated by the focal study (a factor variable with two levels: either along the "Latitude" or "Elevation" gradient)
Position	Factor	Position within the range (a factor variable with three levels: "trailing edge"; "centroid"; and "leading edge")
Mean	Numeric	Mean velocity of range shift by class in m/yr along the elevational gradient and in km/yr along the latitudinal gradient (based on 5,000 bootstrap iterations)
Median	Numeric	Median velocity of range shift by class in m/yr along the elevational gradient and in km/yr along the latitudinal gradient (based on 5,000 bootstrap iterations)
Standard deviation	Numeric	Standard deviation of the velocity of range shift by class in m/yr along the elevational gradient and in km/yr along the latitudinal gradient (based on 5,000 bootstrap iterations)
2.5th percentile	Numeric	Minimum (2.5th percentile) velocity of range shift by class in m/yr along the elevational gradient and in km/yr along the latitudinal gradient (based on 5,000 bootstrap iterations)
97.5th percentile	Numeric	Maximum (97.5th percentile) velocity of range shift by class in m/yr along the elevational gradient and in km/yr along the latitudinal gradient (based on 5,000 bootstrap iterations)
P-value (-)	Numeric	Probability value that the estimated velocity of range shift per taxonomic class is lower than zero (based on 5,000 bootstrap iterations)
P-value (+)	Numeric	Probability value that the estimated velocity of range shift per taxonomic class is greater than zero (based on 5,000 bootstrap iterations)
Signif	Factor	Significance level based on the above-mentrioned p-values (a factor variable with five levels: "***" for p-values < 0.001; "**" for p-values < 0.01; "*" for p-values < 0.05; "." for p-values < 0.1; and "n.s." for non-significant)
Ntaxa	Factor	Total number of taxa considered in the analyses to estimate the velocity of range shifts for the focal taxonomic class
LifeForm	Factor	Taxonomic group (a factor variable with four levels: ectotherms "ecto"; endotherms "endo"; phanerogams "phanero"; and cryptogams "crypto")
