## Supplementary material for "Species better track the shifting isotherms in the oceans than on lands": Table S2

### Sheet: Table S3
Model	Gradient	Position	Ecosystem	Hemisphere	Linear mixed-effects model formula	Sample size per taxonomic class	Marginal R square (mean)	Marginal R square (standard deviation)	Conditional R square (mean)	Conditional R square (standard deviation)	Total contribution of the methodological attributes
OptETN	Elevation	Core	Terrestrial	North	ShiftR ~ Class + (1|Family/Genus) + (1|Area) + (1|Start) + (1|Ntaxa)	Actinopterygii (32), Aves (1061), Bryopsida (62), Insecta (507), Lecanoromycetes (32), Liliopsida (895), Magnoliopsida (4513), Mammalia (33), Pinopsida (101), Polypodiopsida (97)	0.00937403	0.00352636	0.076441	0.0242956	0.067067
OptETS	Elevation	Core	Terrestrial	South	ShiftR ~ Class + (1|Genus) + (1|Quality)	Amphibia (119), Magnoliopsida (35)	0.0977649	0.0665513	0.450685	0.203031	0.35292
MrgETN	Elevation	Margin	Terrestrial	North	ShiftR ~ Class × Margin + (1|Family/Genus) + (1|Grain) + (1|Area) + (1|Start)	Actinopterygii (64), Amphibia (40), Aves (945), Insecta (891), Lecanoromycetes (33), Liliopsida (675), Magnoliopsida (2418), Mammalia (322), Pinopsida (80), Polypodiopsida (79)	0.0175254	0.00394662	0.120884	0.067775	0.103359
MrgETS	Elevation	Margin	Terrestrial	South	ShiftR ~ Class × Margin	Amphibia (38), Aves (221), Magnoliopsida (99)	0.105339	0.0606345	NA	NA	NA
OptLTN	Latitude	Core	Terrestrial	North	ShiftR ~ Class + (1|Family/Genus) + (1|Start) + (1|PrAb) + (1|Sampling) + (1|Grain) + (1|Quality)	Aves (3155 ), Insecta (481), Liliopsida (845), Magnoliopsida (2422), Pinopsida (49), Polypodiopsida (95)	0.133827	0.0360624	0.951251	0.0045322	0.817424
OptLTS	Latitude	Core	Terrestrial	South	ShiftR ~ Class + (1|Family/Genus) + (1|Sampling)	Amphibia (201), Aves (465)	0.49819	0.289343	0.972048	0.0184615	0.473858
OptLMN	Latitude	Core	Marine	North	ShiftR ~ Class + (1|Family/Genus) + (1|PrAb) + (1|Signif) + (1|Area) + (1|Start)	Actinopterygii (511), Bivalvia (31), Chondrichthyes (51), Gastropoda (45), Malacostraca (83), Polychaeta (46)	0.0195257	0.0110083	0.622913	0.109826	0.603387
OptLMS	Latitude	Core	Marine	South	ShiftR ~ 1 + (1|Source)	Actinopterygii (71)	0	0	0.058313	0.0869348	0.058313
MrgLTN	Latitude	Margin	Terrestrial	North	ShiftR ~ Class × Margin + (1|Family/Genus) + (1|PrAb) + (1|Sampling) + (1|Grain) + (1|Quality) + (1|Signif) + (1|Area) + (1|Start) + (1|Ntaxa)	Arachnida (444), Aves (1262), Bryopsida (288), Insecta (3748), Liliopsida (264), Magnoliopsida (1195), Malacostraca (37), Pinopsida (49), Reptilia (72)	0.0776348	0.012319	0.424739	0.0751238	0.347104
MrgLTS	Latitude	Margin	Terrestrial	South	NA	NA	NA	NA	NA	NA	NA
MrgLMN	Latitude	Margin	Marine	North	ShiftR ~ Class × Margin + (1|Family/Genus) + (1|Sampling)	Actinopterygii (89), Bivalvia (37), Gastropoda (37), Malacostraca (37), Polychaeta (95)	0.0732622	0.0633553	0.735453	0.167567	0.662191
MrgLMS	Latitude	Margin	Marine	South	ShiftR ~ Class + Margin + (1|Genus)	Actinopterygii (49), Florideophyceae (55), Gastropoda (52), Phaeophyceae (38)	0.0401898	0.0243367	0.146727	0.104417	0.106537

### Sheet: Read Me
Variable	Type	Meaning
ShiftR	Response variable	Rate or velocity of range shift by taxon in m/yr along the elevational gradient and in km/yr along the latitudinal gradient
Class	Fixed-effect variable	Taxonomic resolution of a focal taxon at the class level
Margin	Fixed-effect variable	Position at the range margins (a factor variable with two levels: either the "leading" or the "trailing" edge)
Family	Random-effect variable (Method)	Taxonomic resolution of a focal taxon at the family level
Genus	Random-effect variable (Method)	Taxonomic resolution of a focal taxon at the genus level
Ntaxa	Random-effect variable (Method)	Total number of taxa considered in the focal study case (a factor variable with four levels: "1" ranging from 1 to 99 taxa; "2" ranging from 100 to 254 taxa; "3" ranging from 255 to 1334 taxa; and "4" ranging from 1335 to 4426 taxa)
Area	Random-effect variable (Method)	Total surface area, in km², of the digitized polygons for a given case study (a factor variable with four levels: "1" ranging from 0.0001 to 4.85 km²; "2" ranging from 4.86 to 31.34 km²; "3" ranging from 31.35 to 62.41 km²; and "4" ranging from 62.42 to 12335 km²)
Start	Random-effect variable (Method)	Starting year of the study which refers to the date of the baseline survey (a factor variable with four levels: "1" ranging from 1802 to 1914; "2" ranging from 1915 to 1968; "3" ranging from 1969 to 1978; and "4" from 1979 to 2003)
Signif	Random-effect variable (Method)	Whether the significance of the rate of range shift per taxon was assessed or “not” in the original study (a factor variable with two levels: "yes" or "no")
PrAb	Random-effect variable (Method)	Type of raw data used by the authors to estimate the rate of range shift per taxon (a factor variable with two levels: “occurrence” or “abundance” data)
Sampling	Random-effect variable (Method)	The frequency of sampling effort in the original study case (a factor variable with two levels: “two” or “multiple” periods)
Grain	Random-effect variable (Method)	The spatial resolution of the raw data used by the original authors to estimate the rate of range shif per taxon (a factor variable with three levels: “fine” for data based on GPS coordinates with a spatial resolution lower than 10 km; “coarse” for data based on range maps or atlas grids with a spatial resolution greater than 100 km; and “medium” for intermediate situations)
Quality	Random-effect variable (Method)	The general method used by the original authors to estimate the rate of range shift per taxon (a factor variable with three levels: “low” when no data cleaning procedures were performed before computing range shifts; “balanced” when data cleaning or resampling procedure were carried out to calculate range shifts on a balanced dataset; and “modeled” when range shifts were obtained from model outpu…
