## Supplementary material for "Species better track the shifting isotherms in the oceans than on lands": Table S1

### Sheet: Table S2
ID	Reference
1	F. Archaux, Breeding upwards when climate is becoming warmer: no bird response in the French Alps. Ibis. 146, 138–144 (2003).
2	K. M. Alofs, D. A. Jackson, N. P. Lester, Ontario freshwater fishes demonstrate differing range-boundary shifts in a warming climate. Divers. Distrib. 20, 123–136 (2014).
3	C. L. Angelo, C. C. Daehler, Upward expansion of fire-adapted grasses along a warming tropical elevation gradient. Ecography. 36, 551–559 (2013).
4	J. Asher, R. Fox, M. S. Warren, British butterfly distributions and the 2010 target. J. Insect Conserv. 15, 291–299 (2011).
5	A. Bergamini, S. Ungricht, H. Hofmann, An elevational shift of cryophilous bryophytes in the last century - an effect of climate warming? Divers. Distrib. 15, 871–879 (2009).
6	J. Bodin et al., Shifts of forest species along an elevational gradient in Southeast France: climate change or stand maturation? J. Veg. Sci. 24, 269–283 (2013).
7	P. Betzholtz, L. B. Pettersson, N. Ryrholm, M. Franzen, With that diet, you will go far: trait-based analysis reveals a link between rapid range expansion and a nitrogen-favoured diet. Proc. R. Soc. B Biol. Sci. 280, 20122305 (2012).
8	J. E. Brommer, A. Lehikoinen, J. Valkama, The breeding ranges of central European and Arctic bird species move poleward. PLoS One. 7, e43648 (2012).
9	J. E. Brommer, The range margins of northern birds shift polewards. Ann. Zool. Fennici. 41, 391–397 (2004).
10	F. A. La Sorte, F. R. Thompson, Poleward shifts in winter ranges of North American birds. Ecology. 88, 1803–12 (2007).
11	L. Mair et al., Temporal variation in responses of species to four decades of climate warming. Glob. Change Biol. 18, 2439–2447 (2012).
12	S. M. Crimmins, S. Z. Dobrowski, J. A. Greenberg, J. T. Abatzoglou, A. R. Mynsberge, Changes in climatic water balance drive downhill shifts in plant species’ optimum elevations. Science. 331, 324–327 (2011).
13	L. Comte, G. Grenouillet, Do stream fish track climate change? Assessing distribution shifts in recent decades. Ecography. 36, 1236–1246 (2013).
14	V. A. Felde, J. Kapfer, J. Grytnes, Upward shift in elevational plant species ranges in Sikkilsdalen, central Norway. Ecography. 35, 922–932 (2012).
15	Y. Grewe, C. Hof, D. M. Dehling, R. Brandl, M. Brändle, Recent range shifts of European dragonflies provide support for an inverse relationship between habitat predictability and dispersal. Glob. Ecol. Biogeogr. 22, 403–409 (2013).
16	S. Popy, L. Bordignon, R. Prodon, A weak upward elevational shift in the distributions of breeding birds in the Italian Alps. J. Biogeogr. 37, 57–67 (2009).
17	B. Zuckerberg, A. M. Woods, W. F. Porter, Poleward shifts in breeding bird distributions in New York State. Glob. Change Biol. 15, 1866–1883 (2009).
18	J. Pöyry, M. Luoto, R. K. Heikkinen, M. Kuussaari, K. Saarinen, Species traits explain recent range shifts of Finnish butterflies. Glob. Change Biol. 15, 732–743 (2009).
19	Q. J. Groom, Some poleward movement of British native vascular plants is occurring, but the fingerprint of climate change is not evident. PeerJ. 1, e77 (2013).
20	R. Hickling, D. B. Roy, J. K. Hill, C. D. Thomas, A northward shift of range margins in British Odonata. Glob. Change Biol. 11, 502–506 (2005).
21	B. Holzinger, K. Hülber, M. Camenisch, G. Grabherr, Changes in plant species richness over the last century in the eastern Swiss Alps: elevational gradient, bedrock effects and migration rates. Plant Ecol. 195, 179–196 (2008).
22	Y. Telwala, B. W. Brook, K. Manish, M. K. Pandit, Climate-induced elevational range shifts and increase in plant species richness in a Himalayan biodiversity epicentre. PLoS One. 8, e57103 (2013).
23	P. Dieker, C. Drees, T. Assmann, Two high-mountain burnet moth species (Lepidoptera, Zygaenidae) react differently to the global change drivers climate and land-use. Biol. Conserv. 144, 2810–2818 (2011).
24	D. Tougou, D. L. Musolin, K. Fujisaki, Some like it hot! Rapid climate change promotes changes in distribution ranges of Nezara viridula and Nezara antennata in Japan. Entomol. Exp. Appl. 130, 249–258 (2009).
25	E. F. Ploquin, J. M. Herrera, J. R. Obeso, Bumblebee community homogenization after uphill shifts in montane areas of northern Spain. Oecologia. 173, 1649–1660 (2013).
26	R. C. Brusca et al., Dramatic response to climate change in the Southwest: Robert Whittaker’s 1963 Arizona Mountain plant transect revisited. Ecol. Evol. 3, 3636 (2013).
27	G. Forero-Medina, J. Terborgh, S. J. Socolar, S. L. Pimm, Elevational ranges of birds on a tropical montane gradient lag behind warming temperatures. PLoS One. 6, e28535 (2011).
28	R. Fox et al., Moths count: recording moths for conservation in the UK. J. Insect Conserv. 15, 55–68 (2011).
29	A. M. A. Franco et al., Impacts of climate warming and habitat loss on extinctions at species’ low-latitude range boundaries. Glob. Change Biol. 12, 1545–1553 (2006).
30	A. T. Hitch, P. L. Leberg, Breeding distributions of North American bird species moving north as a result of climate change. Conserv. Biol. 21, 534–539 (2007).
31	J. D. M. Speed, G. Austrheim, A. J. Hester, A. Mysterud, Elevational advance of alpine plant communities is buffered by herbivory. J. Veg. Sci. 23, 617–625 (2012).
32	T. Amano et al., Links between plant species’ spatial and temporal responses to a warming climate. Proc. R. Soc. London B Biol. Sci. 281, 20133017 (2014).
33	S. K. Auer, D. I. King, Ecological and life-history traits explain recent boundary shifts in elevation and latitude of western North American songbirds. Glob. Ecol. Biogeogr. 23, 867–875 (2014).
34	C. Bässler, T. Hothorn, R. Brandl, J. Müller, Insects overshoot the expected upslope shift caused by climate warming. PLoS One. 8, e65842 (2013).
35	N. Cannone, S. Pignatti, Ecological responses of plant species and communities to climate warming: upward shift or range filling processes? Clim. Change. 123, 201–214 (2014).
36	J. VanDerWal et al., Focus on poleward shifts in species’ distribution underestimates the fingerprint of climate change. Nat. Clim. Change. 3, 239–243 (2013).
37	B. G. Freeman, A. M. Class Freeman, Rapid upslope shifts in New Guinean birds illustrate strong distributional responses of tropical montane species to global warming. Proc. Natl. Acad. Sci. USA. 111, 4490–4494 (2014).
38	B. Jiménez-Alfaro, R. G. Gavilán, A. Escudero, J. M. Iriondo, F. Fernández-González, Decline of dry grassland specialists in Mediterranean high-mountain communities influenced by recent climate warming. J. Veg. Sci. 25, 1394–1404 (2014).
39	T. Kwon, C. M. Lee, S. Kim, Northward range shifts in Korean butterflies. Clim. Change. 126, 163–174 (2014).
40	K. Zhu, C. W. Woodall, J. S. Clark, Failure to migrate: lack of tree range expansion in response to climate change. Glob. Change Biol. 18, 1042–1052 (2012).
41	S. Fei et al., Divergence of species responses to climate change. Sci. Adv. 3, e1603055 (2017).
42	J. Lenoir, J. C. Gégout, P. A. Marquet, P. de Ruffray, H. Brisse, A significant upward shift in plant species optimum elevation during the 20th century. Science. 320, 1768–1771 (2008).
43	A. E. Kelly, M. L. Goulden, Rapid shifts in plant distribution with recent climate change. Proc. Natl. Acad. Sci. USA. 105, 11823–6 (2008).
44	T. Kurihara et al., Area-specific temporal changes of species composition and species-specific range shifts in rocky-shore mollusks associated with warming Kuroshio Current. Mar. Biol. 158, 2095–2107 (2011).
45	F. P. Lima, P. a. Ribeiro, N. Queiroz, S. J. Hawkins, A. M. Santos, Do distributional shifts of northern and southern species of algae match the warming pattern? Glob. Change Biol. 13, 2592–2604 (2007).
46	W. F. Precht, R. B. Aronson, Climate flickers and range shifts of reef corals. Front. Ecol. Evol. 2, 307–314 (2004).
47	M. M. Rivadeneira, M. Ferna, Shifts in southern endpoints of distribution in rocky intertidal species along the south-eastern Pacific coast. J. Biogeogr. 32, 203–209 (2005).
48	A. L. Perry, P. J. Low, J. R. Ellis, J. D. Reynolds, Climate change and distribution shifts in marine fishes. Science. 308, 1912–1915 (2005).
49	N. Mieszkowska et al., Changes in the range of some common rocky shore species in Britain – A response to climate change? Hydrobiologia. 555, 241–251 (2006).
50	C. Moritz et al., Impact of a century of climate change on small-mammal communities in Yosemite National Park, USA. Science. 322, 261–264 (2008).
51	G. H. Engelhard, J. K. Pinnegar, L. T. Kell, A. D. Rijnsdorp, Nine decades of North Sea sole and plaice distribution. ICES J. Mar. Sci. 68, 1090–1104 (2011).
52	J. B. C. Harris et al., Using diverse data sources to detect elevational range changes of birds on Mount Kinabalu , Malaysian Borneo. Raffles Bull. Zool. Supl 25, 197–247 (2012).
53	E. S. Poloczanska et al., Little change in the distribution of rocky shore faunal communities on the Australian east coast after 50years of rapid warming. J. Exp. Mar. Bio. Ecol. 400, 145–154 (2011).
54	J. A. Nye, J. S. Link, J. A. Hare, W. J. Overholtz, Changing spatial distribution of fish stocks in relation to climate and population size on the Northeast United States continental shelf. Mar. Ecol. Prog. Ser. 393, 111–129 (2009).
55	F. J. Mueter, M. A. Litzow, Sea ice retreat alters the biogeography of the Bering Sea continental shelf. Ecol. Appl. 18, 309–320 (2008).
56	K. C. Rowe et al., Spatially heterogeneous impact of climate change on small mammals of montane California. Proc. R. Soc. London B Biol. Sci. 282, 20141857 (2014).
57	D. Nicolas et al., Impact of global warming on European tidal estuaries: some evidence of northward migration of estuarine fish species. Reg. Environ. Chang. 11, 639–649 (2011).
58	A. S. Jump, T. Huang, C. Chou, Rapid altitudinal migration of mountain plants in Taiwan and its implications for high altitude biodiversity. Ecography. 35, 204–210 (2012).
59	P. C. le Roux, M. A. McGeoch, Rapid range expansion and community reorganization in response to warming. Glob. Change Biol. 14, 2950–2962 (2008).
60	R. Virkkala, R. K. Heikkinen, A. Lehikoinen, J. Valkama, Matching trends between recent distributional changes of northern-boreal birds and species-climate model predictions. Biol. Conserv. 172, 124–127 (2014).
61	R. Menéndez, A. González-Megías, P. Jay-Robert, R. Marquéz-Ferrando, Climate change and elevational range shifts: evidence from dung beetles in two European mountain ranges. Glob. Ecol. Biogeogr. 23, 646–657 (2014).
62	B. Baur, A. Baur, Snails keep the pace: shift in upper elevation limit on mountain slopes as a response to climate warming. Can. J. Zool. 91, 596–599 (2013).
63	E. S. Larrucea, P. F. Brussard, Shift in location of pygmy rabbit (Brachylagus idahoensis) habitat in response to changing environments. J. Arid Environ. 72, 1636–1643 (2008).
64	N. Paprocki, J. A. Heath, S. J. Novak, Regional distribution shifts help explain local changes in wintering raptor abundance: implications for interpreting population trends. PLoS One. 9, e86814 (2014).
65	M. Urli et al., Inferring shifts in tree species distribution using asymmetric distribution curves: a case study in the Iberian mountains. J. Veg. Sci. 25, 147–159 (2014).
66	A. L. Sheldon, Possible climate-induced shift of stoneflies in a southern Appalachian catchment. Freshw. Sci. 31, 765–774 (2012).
67	L. Hernández, I. Cañellas, I. Alberdi, I. Torres, F. Montes, Assessing changes in species distribution from sequential large-scale forest inventories. Ann. For. Sci. 71, 161–171 (2014).
68	P. Hersteinsson, D. W. Macdonald, Interspecific competition and the geographical distribution of red and artic foxes Vulpes vulpes and Alopex lagopus. OIKOS. 64, 505–515 (1992).
69	C. Hsieh, C. S. Reiss, R. P. Hewitt, G. Sugihara, Spatial analysis shows that fishing enhances the climatic sensitivity of marine fishes. Can. J. Fish. Aquat. Sci. 65, 947–961 (2008).
70	J. U. Jepsen, S. B. Hagen, R. A. Ims, N. G. Yoccoz, Climate change and outbreaks of the geometrids Operophtera brumata and Epirrita autumnata in subarctic birch forest: evidence of a recent outbreak range expansion. J. Anim. Ecol. 77, 257–264 (2008).
71	T. Wernberg et al., Seaweed communities in retreat from ocean warming. Curr. Biol. 21, 1828–1832 (2011).
72	I. M. D. MacLean et al., Climate change causes rapid changes in the distribution and site abundance of birds in winter. Glob. Change Biol. 14, 2489–2500 (2008).
73	G. Parolo, G. Rossi, Upward migration of vascular plants following a climate warming trend in the Alps. Basic Appl. Ecol. 9, 100–107 (2008).
74	T. A. Peterson, Subtle recent distributional shifts in Great Plains bird species. Southwest. Nat. 48, 289–292 (2003).
75	N. R. Pitt, E. S. Poloczanska, A. J. Hobday, Climate-driven range changes in Tasmanian intertidal fauna. Mar. Freshw. Res. 61, 963–970 (2010).
76	C. J. Raxworthy et al., Extinction vulnerability of tropical montane endemism from warming and upslope displacement: a preliminary appraisal for the highest massif in Madagascar. Glob. Change Biol. 14, 1703–1720 (2008).
77	E. A. Beever, C. Ray, J. L. Wilkening, P. F. Brussard, P. W. Mote, Contemporary climate change alters the pace and drivers of extinction. Glob. Change Biol. 17, 2054–2070 (2011).
78	A. Battisti et al., Expansion of geographic range in the pine processionary moth caused by increased winter temperatures. Ecol. Appl. 15, 2084–2096 (2005).
79	R. K. Danby, D. S. Hik, Evidence of recent treeline dynamics in southwest Yukon from aerial photographs. ARTIC. 60, 411–420 (2007).
80	E. Delava, R. Allemand, L. Léger, F. Fleury, P. Gibert, The rapid northward shift of the range margin of a Mediterranean parasitoid insect (Hymenoptera) associated with regional climate warming. J. Biogeogr. 41, 1379–1389 (2014).
81	M. Dobbertin et al., The upward shift in altitude of pine mistletoe (Viscum album ssp. austriacum) in Switzerland—the result of climate warming? Int. J. Biometeorol. 50, 40–47 (2005).
82	I. Gamache, S. Payette, Latitudinal response of subarctic tree lines to recent climate change in eastern Canada. J. Biogeogr. 32, 849–862 (2005).
83	S. J. Jones, F. P. Lima, D. S. Wethey, Rising environmental temperatures and biogeography: poleward range contraction of the blue mussel, Mytilus edulis L., in the western Atlantic. J. Biogeogr. 37, 2243–2259 (2010).
84	Y. Kawakami, K. Yamazaki, K. Ohashi, Northward expansion and climatic factors affecting the distribution limits of Cheilomenes sexmaculata (Coleoptera: Coccinellidae) in Japan. Appl. Entomol. Zool. 49, 59–66 (2014).
85	R. Virtanen et al., Recent vegetation changes at the high-latitude tree line ecotone are controlled by geomorphological disturbance, productivity and diversity. Glob. Ecol. Biogeogr. 19, 810–821 (2010).
86	L. Boisvert-Marsh, C. Périé, S. de Blois, Shifting with climate? Evidence for recent changes in tree species distribution at high latitudes. Ecosphere. 5, art83 (2014).
87	J. G. Hiddink, M. T. Burrows, J. García Molinos, Temperature tracking by North Sea benthic invertebrates in response to climate change. Glob. Change Biol. 21, 117–129 (2015).
88	P. V. Akatov, Changes in the upper limits of tree species distribution in the Western Caucasus (Belaya River basin) related to recent climate warming. Russ. J. Ecol. 40, 33–38 (2009).
89	J. Bowman, G. L. Holloway, J. R. Malcolm, K. R. Middel, P. J. Wilson, Northern range boundary dynamics of southern flying squirrels: evidence of an energetic bottleneck. Can. J. Zool. 83, 1486–1494 (2005).
90	J. Savage, M. Vellend, Elevational shifts, biotic homogenization and time lags in vegetation change during 40 years of climate warming. Ecography. 38, 546–555 (2015).
91	M. Bulgarella, S. A. Trewick, N. A. Minards, M. J. Jacobson, M. Morgan-Richards, Shifting ranges of two tree weta species (Hemideina spp.): competitive exclusion and changing climate. J. Biogeogr. 41, 524–535 (2014).
92	F. Courtin et al., Updating the northern tsetse limit in Burkina Faso (1949-2009): impact of global change. Int. J. Environ. Res. Public Health. 7, 1708–1719 (2010).
93	X. Song et al., Climate warming-induced upward shift of Moso bamboo population on Tianmu Mountain, China. J. Mt. Sci. 10, 363–369 (2013).
94	E. A. Botts, B. F. N. Erasmus, G. J. Alexander, Observed range dynamics of South African amphibians under conditions of global change. Austral Ecol. 40, 309–317 (2015).
95	G. Chust et al., Are Calanus spp. shifting poleward in the North Atlantic? A habitat modelling approach. ICES J. Mar. Sci. 71, 241–253 (2014).
96	I. E. Mathisen, A. Mikheeva, O. V. Tutubalina, S. Aune, A. Hofgaard, Fifty years of tree line change in the Khibiny Mountains, Russia: advantages of combined remote sensing and dendroecological approaches. Appl. Veg. Sci. 17, 6–16 (2014).
97	S. J. Melles, M. J. Fortin, K. Lindsay, D. Badzinski, Expanding northward: influence of climate change, forest connectivity, and population processes on a threatened species’ range shift. Glob. Change Biol. 17, 17–31 (2011).
98	J. L. Orensanz, B. Ernst, D. A. Armstrong, P. J. Stabeno, P. Livingston, Contraction of the geographical range of distribution of snow crab (Chionoecetes Opilio) in the Eastern Bering Sea: an environmental ratchet ? CalCOFI Reports. 45, 65–79 (2004).
99	A. Hofgaard, H. Tømmervik, G. Rees, F. Hanssen, Latitudinal forest advance in northernmost Norway since the early 20th century. J. Biogeogr. 40, 938–949 (2013).
100	L. Kullman, L. Öberg, Post-Little Ice Age tree line rise and climate warming in the Swedish Scandes: a landscape ecological perspective. J. Ecol. 97, 415–429 (2009).
101	G. Leonelli, M. Pelfini, U. Morra di Cella, V. Garavaglia, Climate warming and the recent treeline shift in the European Alps: the role of geomorphological factors in high-altitude sites. Ambio. 40, 264–273 (2011).
102	K. J. Feeley et al., Upslope migration of Andean trees. J. Biogeogr. 38, 783–791 (2011).
103	S. Greenwood, J.-C. Chen, C.-T. Chen, A. S. Jump, Strong topographic sheltering effects lead to spatially complex treeline advance and increased forest density in a subtropical mountain region. Glob. Change Biol. 20, 3756–3766 (2014).
104	C. Péron et al., Interdecadal changes in at-sea distribution and abundance of subantarctic seabirds along a latitudinal gradient in the Southern Indian Ocean. Glob. Change Biol. 16, 1895–1909 (2010).
105	G. Moreno-Rueda, J. M. Pleguezuelos, M. Pizarro, A. Montori, Northward shifts of the distributions of Spanish reptiles in association with climate change. Conserv. Biol. 26, 278–283 (2012).
106	I.-C. Chen et al., Elevation increases in moth assemblages over 42 years on a tropical mountain. Proc. Natl. Acad. Sci. USA. 106, 1479–83 (2009).
107	I.-C. Chen et al., Asymmetric boundary shifts of tropical montane Lepidoptera over four decades of climate warming. Glob. Ecol. Biogeogr. 20, 34–45 (2011).
108	J. M. Kreuser, thesis, Michigan State University (2013).
109	K. E. Batdorf, thesis, The Ohio State University (2012).
110	L. J. Hargrove, thesis, University of California Riverside (2010).
111	E. S. Greenlee, thesis, The Ohio State University (2012).
112	H. Lättman, P. Milberg, M. W. Palmer, J.-E. Mattsson, Changes in the distributions of epiphytic lichens in southern Sweden using a new statistical method. Nord. J. Bot. 27, 413–418 (2009).
113	R. D. Stuart-Smith, N. S. Barrett, D. G. Stevenson, G. J. Edgar, Stability in temperate reef communities over a decadal time scale despite concurrent ocean warming. Glob. Change Biol. 16, 122–134 (2010).
114	R. Virkkala, A. Lehikoinen, Patterns of climate-induced density shifts of species: poleward shifts faster in northern boreal birds than in southern birds. Glob. Change Biol. 20, 2995–3003 (2014).
115	A. Eskildsen et al., Testing species distribution models across space and time: high latitude butterflies and recent warming. Glob. Ecol. Biogeogr. 22, 1293–1303 (2013).
116	M. W. Tingley, M. S. Koo, C. Moritz, A. C. Rush, S. R. Beissinger, The push and pull of climate change causes heterogeneous shifts in avian elevational ranges. Glob. Change Biol. 18, 3279–3290 (2012).
117	D. P. Bebber, M. A. T. Ramotowski, S. J. Gurr, Crop pests and pathogens move polewards in a warming world. Nat. Clim. Change. 3, 985–988 (2013).
118	M. L. Pinsky, B. Worm, M. J. Fogarty, J. L. Sarmiento, S. A. Levin, Marine taxa track local climate velocities. Science. 341, 1239–1242 (2013).
119	R. J. Wilson et al., Changes to the elevational limits and extent of species ranges associated with climate change. Ecol. Lett. 8, 1138–46 (2005).
120	R. J. Rowe, J. A. Finarelli, E. A. Rickart, Range dynamics of small mammals along an elevational gradient over an 80-year interval. Glob. Change Biol. 16, 2930–2943 (2010).
121	P. Gonzalez, Desertification and a shift of forest species in the West African Sahel. Clim. Res. 17, 217–228 (2001).
122	E. Frei, J. Bodin, G.-R. Walther, Plant species’ range shifts in mountainous areas—all uphill from here? Bot. Helv. 120, 117–128 (2010).
123	D. K. Niven, G. S. Butcher, G. T. Bancroft, Christmas bird counts and climate change: northward shifts in early winter abundance. Am. Birds. 63, 10–15 (2010).
124	E. A. Botts, thesis, University of the Witwatersrand (2012).
125	S. K. Berke et al., Range shifts and species diversity in marine ecosystem engineers: patterns and predictions for European sedimentary habitats. Glob. Ecol. Biogeogr. 19, 223–232 (2010).
126	D. S. Wethey, S. A. Woodin, Ecological hindcasting of biogeographic responses to climate change in the European intertidal zone. Hydrobiologia. 606, 139–151 (2008).
127	L. Duarte et al., Recent and historical range shifts of two canopy-forming seaweeds in north Spain and the link with trends in sea surface temperature. Acta Oecologica. 51, 1–10 (2013).
128	G. H. Engelhard, D. A. Righton, J. K. Pinnegar, Climate change and fishing: a century of shifting distribution in North Sea cod. Glob. Change Biol. 20, 2473–2483 (2014).
129	M. J. Santos, J. H. Thorne, C. Moritz, Synchronicity in elevation range shifts among small mammals and vegetation over the last century is stronger for omnivores. Ecography. 38, 556–568 (2015).
130	S. C. Mason et al., Geographical range margins of many taxonomic groups continue to shift polewards. Biol. J. Linn. Soc. 115, 586–597 (2015).
131	J. Wu, Can changes in the distribution of lizard species over the past 50 years be attributed to climate change? Theor. Appl. Climatol. 125, 785–798 (2016).
132	M. Moskwik, Recent elevational range expansions in plethodontid salamanders (Amphibia: Plethodontidae) in the southern Appalachian Mountains. J. Biogeogr. 41, 1957–1966 (2014).
133	S. Kotwicki, R. R. Lauth, Detecting temporal trends and environmentally-driven changes in the spatial distribution of bottom fishes and crabs on the eastern Bering Sea shelf. Deep Sea Res. Part II Top. Stud. Oceanogr. 94, 231–243 (2013).
134	J. Reif, J. Flousek, The role of species’ ecological traits in climatically driven altitudinal range shifts of central European birds. Oikos. 121, 1053–1060 (2012).
135	C. Hassall, Odonata as candidate macroecological barometers for global climate change. Freshw. Sci. 34, 1040–1049 (2015).
136	C. Tayleur et al., Swedish birds are tracking temperature but not rainfall: evidence from a decade of abundance changes. Glob. Ecol. Biogeogr. 24, 859–872 (2015).
137	J. T. Kerr et al., Climate change impacts on bumblebees converge across continents. Science. 349, 177–180 (2015).
138	J. Wu, Detecting and attributing the effects of climate change on the distributions of snake species over the past 50 years. Environ. Manage. 57, 207–219 (2016).
139	R. J. Pakeman et al., Species composition of coastal dune vegetation in Scotland has proved resistant to climate change over a third of a century. Glob. Change Biol. 21, 3738–3747 (2015).
140	P. Myers, B. L. Lundrigan, S. M. G. Hoffman, A. P. Haraminac, S. H. Seto, Climate-induced changes in the small mammal communities of the Northern Great Lakes Region. Glob. Change Biol. 15, 1434–1454 (2009).
141	J. H. Rappole, S. Glasscosk, K. Goldberg, D. Song, S. Faridani, Range change among new world tropical and subtropical birds. Bonn. Zool. Monogr. 57, 151–167 (2011).
142	R. Stafford, A. G. Hart, A. E. Goodenough, A visual method to identify significant latitudinal changes in species’ distributions. Ecol. Inform. 15, 74–84 (2013).
143	J. Flousek, T. Telenský, J. Hanzelka, J. Reif, Population trends of central European montane birds provide evidence for adverse impacts of climate change on high-altitude species. PLoS One. 10, e0139465 (2015).
144	A. Lehikoinen, R. Virkkala, North by north-west: climate change and directions of density shifts in birds. Glob. Change Biol. 22, 1121–1129 (2016).
145	K. Välimäki, A. Lindén, A. Lehikoinen, Velocity of density shifts in Finnish landbird species depends on their migration ecology and body mass. Oecologia. 181, 313–321 (2016).
146	J. Wu, Y. Shi, Attribution index for changes in migratory bird distributions: the role of climate change over the past 50 years in China. Ecol. Inform. 31, 147–155 (2016).
147	N. J. Hill, A. J. Tobin, A. E. Reside, J. G. Pepperell, T. C. L. Bridge, Dynamic habitat suitability modelling reveals rapid poleward distribution shift in a mobile apex predator. Glob. Change Biol. 22, 1086–1096 (2016).
148	A. Wolf, N. B. Zimmerman, W. R. L. Anderegg, P. E. Busby, J. Christensen, Altitudinal shifts of the native and introduced flora of California in the context of 20th-century warming. Glob. Ecol. Biogeogr. 25, 418–429 (2016).
149	R. van Hal, K. Smits, A. D. Rijnsdorp, How climate warming impacts the distribution and abundance of two small flatfish species in the North Sea. J. Sea Res. 64, 76–84 (2010).
150	A. Sabatés, P. Martín, J. Lloret, V. Raya, Sea warming and fish distribution: the case of the small pelagic fish, Sardinella aurita, in the western Mediterranean. Glob. Change Biol. 12, 2209–2219 (2006).
151	J. Lindley, S. Daykin, Variations in the distributions of Centropages chierchiae and Temora stylifera (Copepoda: Calanoida) in the north-eastern Atlantic Ocean and western European shelf waters. ICES J. Mar. Sci. 62, 869–877 (2005).
152	H. Yamano, K. Sugihara, K. Nomura, Rapid poleward range expansion of tropical reef corals in response to rising sea surface temperatures. Geophys. Res. Lett. 38, 1–6 (2011).
153	D. Yemane et al., Assessing changes in the distribution and range size of demersal fish populations in the Benguela Current Large Marine Ecosystem. Rev. Fish Biol. Fish. 24, 463–483 (2014).
154	F. Máliš et al., Life stage, not climate change, explains observed tree range shifts. Glob. Change Biol. 22, 1904–1914 (2016).
155	C. A. MacLaren, Climate change drives decline of Juniperus seravschanica in Oman. J. Arid Environ. 128, 91–100 (2016).
156	D. A. Potvin, K. Välimäki, A. Lehikoinen, Differences in shifts of wintering and breeding ranges lead to changing migration distances in European birds. J. Avian Biol. 47, 619–628 (2016).
157	E. Kuhn, J. Lenoir, C. Piedallu, J.-C. Gégout, Early signs of range disjunction of submountainous plant species: an unexplored consequence of future and contemporary climate changes. Glob. Change Biol. 22, 2094–2105 (2016).
158	S. M. Sultaire et al., Climate change surpasses land-use change in the contracting range boundary of a winter-adapted mammal. Proc. R. Soc. London B Biol. Sci. 283, 20153104 (2016).
159	C. A. Pernollet, F. Korner-Nievergelt, L. Jenni, Regional changes in the elevational distribution of the Alpine Rock Ptarmigan Lagopus muta helvetica in Switzerland. Ibis. 157, 823–836 (2015).
160	G. H. Pyke, J. D. Thomson, D. W. Inouye, T. J. Miller, Effects of climate change on phenologies and distributions of bumble bees and the plants they visit. Ecosphere. 7, e01267 (2016).
161	K. J. Kuletz, M. Renner, E. A. Labunski, G. L. Hunt, Changes in the distribution and abundance of albatrosses in the eastern Bering Sea: 1975–2010. Deep Sea Res. Part II Top. Stud. Oceanogr. 109, 282–292 (2014).
162	M. Renner et al., Modeled distribution and abundance of a pelagic seabird reveal trends in relation to fisheries. Mar. Ecol. Prog. Ser. 484, 259–277 (2013).
163	T. J. Hovick et al., Informing conservation by identifying range shift patterns across breeding habitats and migration strategies. Biodivers. Conserv. 25, 345–356 (2016).
164	B. Gregory, L. Christophe, E. Martin, Rapid biogeographical plankton shifts in the North Atlantic Ocean. Glob. Change Biol. 15, 1790–1803 (2009).
165	P. B. Fenberg, M. M. Rivadeneira, Range limits and geographic patterns of abundance of the rocky intertidal owl limpet, Lottia gigantea. J. Biogeogr. 38, 2286–2298 (2011).
166	S. J. Jones, A. J. Southward, D. S. Wethey, Climate change and historical biogeography of the barnacle Semibalanus balanoides. Glob. Ecol. Biogeogr. 21, 716–724 (2012).
167	C. S. Landa, G. Ottersen, S. Sundby, G. E. Dingsør, J. E. Stiansen, Recruitment, distribution boundary and habitat temperature of an arcto-boreal gadoid in a climatically changing environment: a case study on Northeast Arctic haddock (Melanogrammus aeglefinus). Fish. Oceanogr. 23, 506–520 (2014).
168	C. N. Wells, D. W. Tonkyn, Range collapse in the Diana fritillary, Speyeria diana (Nymphalidae). Insect Conserv. Divers. 7, 365–380 (2014).
169	S. Wilson, E. M. Anderson, A. S. G. Wilson, D. F. Bertram, P. Arcese, Citizen science reveals an extensive shift in the winter distribution of migratory western grebes. PLoS One. 8, e65408 (2013).
170	S. D. Ling, C. R. Johnson, K. Ridgway, A. J. Hobday, M. Haddon, Climate-driven range extension of a sea urchin: inferring future trends by analysis of recent population dynamics. Glob. Change Biol. 15, 719–731 (2009).
171	K. M. Stueve, R. E. Isaacs, L. E. Tyrrell, R. V. Densmore, Spatial variability of biotic and abiotic tree establishment constraints across a treeline ecotone in the Alaska Range. Ecology. 92, 496–506 (2011).
172	P. Vittoz, J. Bodin, S. Ungricht, C. A. Burga, G. Walther, One century of vegetation change on Isla Persa, a nunatak in the Bernina massif in the Swiss Alps. J. Veg. Sci. 19, 671–680 (2008).
173	S. Rannow, Do shifting forest limits in south-west Norway keep up with climate change? Scand. J. For. Res. 28, 574–580 (2013).
174	R. M. Merrill et al., Combined effects of climate and biotic interactions on the elevational range of a phytophagous insect. J. Anim. Ecol. 77, 145–155 (2008).
175	T. L. Morelli et al., Anthropogenic refugia ameliorate the severe climate-related decline of a montane mammal along its trailing edge. Proc. R. Soc. London B Biol. Sci. 279, 4279–4286 (2012).
176	J. Quero, Changes in the Euro‐Atlantic fish species composition resulting from fishing and ocean warming. Ital. J. Zool. 65, 493–499 (1998).
177	K. R. Nicastro et al., Shift happens: trailing edge contraction associated with recent warming trends threatens a distinct genetic lineage in the marine macroalga Fucus vesiculosus. BMC Biol. 11, 6 (2013).
178	L. Kullman, T. Journal, N. Feb, Rapid recent range-margin rise of tree and shrub species in the Swedish Scandes. J. Ecol. 90, 68–77 (2002).
179	G.-R. Walther, S. Beißner, C. A. Burga, Trends in the upward shift of alpine plants. J. Veg. Sci. 16, 541–548 (2005).
180	D.-S. Yang, C. J. Conroy, C. Moritz, Contrasting responses of Peromyscus mice of Yosemite National Park to recent climate change. Glob. Change Biol. 17, 2559–2566 (2011).
181	W. B. Monahan, R. J. Hijmans, Ecophysiological constraints shape autumn migratory response to climate change in the North American field sparrow. Biol. Lett. 4, 595–598 (2008).
182	D. Massimino, A. Johnston, J. W. Pearce-Higgins, The geographical range of British birds expands during 15 years of warming. Bird Study. 62, 523–534 (2015).
183	M. Rubal, P. Veiga, E. Cacabelos, J. Moreira, I. Sousa-Pinto, Increasing sea surface temperature and range shifts of intertidal gastropods along the Iberian Peninsula. J. Sea Res. 77, 1–10 (2013).
184	M. E. Riley, C. A. Johnston, I. C. Feller, B. D. Griffen, Range expansion of Aratus pisonii (mangrove tree crab) into novel vegetative habitats. Southeast. Nat. 13, N43–N48 (2014).
185	J. Peñuelas, M. Boada, A global change-induced biome shift in the Montseny mountains (NE Spain). Glob. Change Biol. 9, 131–140 (2003).
186	R. M. Pateman, J. K. Hill, D. B. Roy, R. Fox, C. D. Thomas, Temperature-dependent alterations in host use drive rapid range expansion in a butterfly. Science. 336, 1028–1030 (2012).
187	R. Van Bogaert et al., A century of tree line changes in sub-Arctic Sweden shows local and regional variability and only a minor influence of 20th century climate warming. J. Biogeogr. 38, 907–921 (2011).
188	A. Solow et al., A test for a shift in the boundary of the geographical range of a species. Biol. Lett. 10, 20130808 (2014).
189	E. Serrano et al., Rapid northward spread of a Zooxanthellate coral enhanced by artificial structures and sea warming in the western Mediterranean. PLoS One. 8, e52739 (2013).
190	C. W. Kopp, E. E. Cleland, Shifts in plant species elevational range limits and abundances observed over nearly five decades in a western North America mountain range. J. Veg. Sci. 25, 135–146 (2014).
191	P. Tryjanowski, T. H. Sparks, P. Profus, Uphill shifts in the distribution of the white stork Ciconia ciconia in southern Poland: the importance of nest quality. Divers. Distrib. 11, 219–223 (2005).
192	C. Dumais, P. Ropars, M. Denis, G. Dufour-Tremblay, S. Boudreau, Are low altitude alpine tundra ecosystems under threat? A case study from the Parc National de la Gaspésie, Québec. Environ. Res. Lett. 9, 094001 (2014).
193	N. Morueta-Holme et al., Strong upslope shifts in Chimborazo’s vegetation over two centuries since Humboldt. Proc. Natl. Acad. Sci. USA. 112, 12741–12745 (2015).
194	S. G. Shiyatov, M. M. Terent’ev, V. V Fomin, N. E. Zimmermann, Altitudinal and horizontal shifts of the upper boundaries of open and closed forests in the Polar Urals in the 20th century. Russ. J. Ecol. 38, 223–227 (2007).
195	C.-H. Hsieh, H. J. Kim, W. Watson, E. Di Lorenzo, G. Sugihara, Climate-driven changes in abundance and distribution of larvae of oceanic fishes in the southern California region. Glob. Change Biol. 15, 2137–2152 (2009).
196	W. V DeLuca, thesis, University of Massachusetts (2013).
197	K. M. Kleisner et al., The effects of sub-regional climate velocity on the distribution and spatial extent of marine species assemblages. PLoS One. 11, e0149220 (2016).
198	T. K. Kerby, W. W. L. Cheung, C. van Oosterhout, G. H. Engelhard, Wondering about wandering whiting: distribution of North Sea whiting between the 1920s and 2000s. Fish. Res. 145, 54–65 (2013).
199	S. Jore et al., Multi-source analysis reveals latitudinal and altitudinal shifts in range of Ixodes ricinus at its northern distribution limit. Parasit. Vectors. 4, 84 (2011).
200	N. K. Dulvy et al., Climate change and deepening of the North Sea fish assemblage: a biotic indicator of warming seas. J. Appl. Ecol. 45, 1029–1039 (2008).
201	H. Dou, G. Jiang, P. Stott, R. Piao, Climate change impacts population dynamics and distribution shift of moose (Alces alces) in Heilongjiang Province of China. Ecol. Res. 28, 625–632 (2013).
202	S. E. Swaby, G. W. Potts, The sailfin dory, a first British record. J. Fish Biol. 54, 1338–1340 (1999).
203	J. Cubillos et al., Calcification morphotypes of the coccolithophorid Emiliania huxleyi in the Southern Ocean: changes in 2001 to 2006 compared to historical data. Mar. Ecol. Prog. Ser. 348, 47–54 (2007).
204	M. N. Dawson, R. K. Grosberg, Y. E. Stuart, E. Sanford, Population genetic analysis of a recent range expansion: mechanisms regulating the poleward range limit in the volcano barnacle Tetraclita rubescens. Mol. Ecol. 19, 1585–1605 (2010).
205	J. Aguirre-Gutiérrez, W. D. Kissling, L. G. Carvalheiro, Functional traits help to explain half-century long shifts in pollinator distributions. Sci. Rep. 6, 24451 (2016).
206	K. D. Tape, D. D. Gustine, R. W. Ruess, L. G. Adams, J. A. Clark, Range expansion of moose in arctic Alaska linked to warming and increased shrub habitat. PLoS One. 11, e0152636 (2016).
207	Y. Zhang, M. Xu, J. Adams, X. Wang, Can Landsat imagery detect tree line dynamics? Int. J. Remote Sens. 30, 1327–1340 (2009).
208	L. Crozier, Winter warming facilitates range expansion: cold tolerance of the butterfly Atalopedes campestris. Oecologia. 135, 648–656 (2003).
209	D. Moreno-Fernández, L. Hernández, M. Sánchez-González, I. Cañellas, F. Montes, Space–time modeling of changes in the abundance and distribution of tree species. For. Ecol. Manage. 372, 206–216 (2016).
210	R. Ambrosini et al., Climate change and the long-term northward shift in the African wintering range of the barn swallow Hirundo rustica. Clim. Res. 49, 131–141 (2011).
211	J. Yukawa et al., Distribution range shift of two allied species, Nezara viridula and N. antennata (Hemiptera: Pentatomidae), in Japan, possibly due to global warming. Appl. Entomol. Zool. 42, 205–215 (2007).
212	M. Kitahara, M. Iriki, G. Shimizu, On the relathionship between the northward distributional expansion of the great mormon butterfly, Papilio memnon Lineatus, and climatic warming in Japan. Trans. Lepidopterol. Soc. Japan. 52, 253–264 (2001).
213	R. Perissinotto, E. L. Pringle, J. H. Giliomee, Southward expansion in beetle and butterfly ranges in South Africa. African Entomol. 19, 61–69 (2011).
214	C. Tu, Y. Tian, C.-H. Hsieh, Effects of climate on temporal variation in the abundance and distribution of the demersal fish assemblage in the Tsushima Warm Current region of the Japan Sea. Fish. Oceanogr. 24, 177–189 (2015).
215	L. E. Coristine, J. T. Kerr, Temperature-related geographical shifts among passerines: contrasting processes along poleward and equatorward range margins. Ecol. Evol. 5, 5162–5176 (2015).
216	G. Assandri, M. Morganti, Is the spectacled warbler Sylvia conspicillata expanding northward because of climate warming? Bird Study. 62, 126–131 (2015).
217	W. J. Overholtz, J. A. Hare, C. M. Keith, Impacts of interannual environmental forcing and climate change on the distribution of Atlantic mackerel on the U.S. northeast continental shelf. Mar. Coast. Fish. 3, 219–232 (2011).
218	P. Moret, M. de los Á. Aráuz, M. Gobbi, Á. Barragán, Climate warming effects in the tropical Andes: first evidence for upslope shifts of Carabidae (Coleoptera) in Ecuador. Insect Conserv. Divers. 9, 342–350 (2016).
219	B. Martinet et al., Forward to the north: two Euro-Mediterranean bumblebee species now cross the Arctic Circle. Ann. la Société Entomol. Fr. 51, 303–309 (2015).
220	S. Leidenberger, K. Harding, P. R. Jonsson, Ecology and distribution of the isopod genus Idotea in the Baltic Sea: key species in a changing environment. J. Crustac. Biol. 32, 359–381 (2012).
221	W. Wehtje, The range expansion of the great-tailed grackle (Quiscalus mexicanus Gmelin) in North America since 1880. J. Biogeogr. 30, 1593–1607 (2003).
222	J. A. Veech, M. F. Small, J. T. Baccus, The effect of habitat on the range expansion of a native and an introduced bird species. J. Biogeogr. 38, 69–77 (2011).
223	J. Weinberg, Bathymetric shift in the distribution of Atlantic surfclams: response to warmer ocean temperature. ICES J. Mar. Sci. 62, 1444–1453 (2005).
224	G. E. Walters, T. K. Wilderbuer, Decreasing length at age in a rapidly expanding population of northern rock sole in the eastern Bering Sea and its effect on management advice. J. Sea Res. 44, 17–26 (2000).
225	J. Juvik, B. Rodomsky, J. Price, E. Hansen, C. Kueffer, “The upper limits of vegetation on Mauna Loa, Hawaii”: a 50th-anniversary reassessment. Ecology. 92, 518–525 (2011).
226	J. Dolezal et al., Vegetation dynamics at the upper elevational limit of vascular plants in Himalaya. Sci. Rep. 6, 24881 (2016).
227	S. B. Reid, D. H. Goodman, Pacific lamprey in coastal drainages of California: occupancy patterns and contraction of the southern range. Trans. Am. Fish. Soc. 145, 703–711 (2016).
228	J. D. Ash, T. J. Givnish, D. M. Waller, Tracking lags in historical plant species’ shifts in relation to regional climate change. Glob. Change Biol. 23, 1305–1315 (2017).
229	P. Agnihotri et al., Climate change-driven shifts in elevation and ecophysiological traits of Himalayan plants during the past century. Curr. Sci. 112, 595 (2017).
230	A. Forsman, P. Betzholtz, M. Franzén, Faster poleward range shifts in moths with more variable colour patterns. Sci. Rep. 6, 36265 (2016).
231	A. Molina-Martínez et al., Changes in butterfly distributions and species assemblages on a Neotropical mountain range in response to global warming and anthropogenic land use. Divers. Distrib. 22, 1085–1098 (2016).
232	Q. Huang, J. R. Sauer, R. O. Dubayah, Multidirectional abundance shifts among North American birds and the relative influence of multifaceted climate factors. Glob. Change Biol. 23, 3610–3622 (2017).
233	W. J. Chivers, A. W. Walne, G. C. Hays, Mismatch between marine plankton range movements and the velocity of climate change. Nat. Commun. 8, 14434 (2017).
234	U. Büntgen et al., Elevational range shifts in four mountain ungulate species from the Swiss Alps. Ecosphere. 8, e01761 (2017).
235	F. Sittaro, A. Paquette, C. Messier, C. A. Nock, Tree range expansion in eastern North America fails to keep pace with climate warming at northern range limits. Glob. Change Biol. 23, 3292–3301 (2017).
236	D. J. Currie, S. Venne, Climate change is not a major driver of shifts in the geographical distributions of North American birds. Glob. Ecol. Biogeogr. 26, 333–346 (2017).
237	Z. Wen et al., Heterogeneous distributional responses to climate warming: evidence from rodents along a subtropical elevational gradient. BMC Ecol. 17, 17 (2017).
238	P. Biella et al., Distribution patterns of the cold adapted bumblebee Bombus alpinus in the Alps and hints of an uphill shift (Insecta: Hymenoptera: Apidae). J. Insect Conserv. 21, 357–366 (2017).
239	D. H. Wright, C. V. NGuyen, S. Anderson, Upward shifts in recruitment of high-elevation tree species in the northern Sierra Nevada , California. Calif. Fish Game. 102, 17–31 (2016).
240	W. V. DeLuca, D. I. King, Montane birds shift downslope despite recent warming in the northern Appalachian Mountains. J. Ornithol. 158, 493–505 (2017).
241	L. Hernández, R. Sánchez de Dios, F. Montes, H. Sainz-Ollero, I. Cañellas, Exploring range shifts of contrasting tree species across a bioclimatic transition zone. Eur. J. For. Res. 136, 481–492 (2017).
242	J. T. Thorson, J. N. Ianelli, S. Kotwicki, The relative influence of temperature and size-structure on fish distribution shifts: a case-study on walleye pollock in the Bering Sea. Fish Fish. 18, 1073–1084 (2017).
243	C. Hermes, J. Jansen, H. M. Schaefer, Habitat requirements and population estimate of the endangered Ecuadorian Tapaculo Scytalopus robbinsi. Bird Conserv. Int. 28, 302–318 (2018).
244	M. Dainese et al., Human disturbance and upward expansion of plants in a warming climate. Nat. Clim. Change. 7, 577–580 (2017).
245	M. Campos-Cerqueira, T. M. Aide, Lowland extirpation of anuran populations on a tropical mountain. PeerJ. 5, e4059 (2017).
246	M. Campos-Cerqueira, W. J. Arendt, J. M. Wunderle, T. M. Aide, Have bird distributions shifted along an elevational gradient on a tropical mountain? Ecol. Evol. 7, 9914–9924 (2017).
247	S. B. Rumpf et al., Range dynamics of mountain plants decrease with elevation. Proc. Natl. Acad. Sci. USA. 115, 1848–1853 (2018).
248	R. Virkkala, A. Lehikoinen, Birds on the move in the face of climate change: high species turnover in northern Europe. Ecol. Evol. 7, 8201–8209 (2017).
249	P. Coals, A. Shmida, A. Vasl, N. M. Duguny, F. Gilbert, Elevation patterns of plant diversity and recent altitudinal range shifts in Sinai’s high-mountain flora. J. Veg. Sci. 29, 255–264 (2018).
250	J. J. Kirchman, A. E. Van Keuren, Altitudinal range shifts of birds at the southern periphery of the boreal forest: 40 years of change in the Adirondack mountains. Wilson J. Ornithol. 129, 742–753 (2017).
251	K. P. Bhatta, J.-A. Grytnes, O. R. Vetaas, Downhill shift of alpine plant assemblages under contemporary climate and land-use changes. Ecosphere. 9, e02084 (2018).
252	D. Koide, K. Yoshida, C. C. Daehler, D. Mueller-Dombois, An upward elevation shift of native and non-native vascular plants over 40 years on the island of Hawai’i. J. Veg. Sci. 28, 939–950 (2017).
253	P. Czortek et al., Climate change, tourism and historical grazing influence the distribution of Carex lachenalii Schkuhr – A rare arctic-alpine species in the Tatra Mts. Sci. Total Environ. 618, 1628–1637 (2018).
254	G. Neukermans, L. Oziel, M. Babin, Increased intrusion of warming Atlantic water leads to rapid expansion of temperate phytoplankton in the Arctic. Glob. Change Biol. 24, 2545–2553 (2018).
255	K. M. Ottosen, P. Steingrund, E. Magnussen, M. R. Payne, Distribution and timing of spawning Faroe Plateau cod in relation to warming spring temperatures. Fish. Res. 198, 14–23 (2018).
256	L. Yang et al., Long-term ecological data for conservation: range change in the black-billed capercaillie (Tetrao urogalloides) in northeast China (1970s-2070s). Ecol. Evol. 8, 3862–3870 (2018).
257	R. Zhang et al., Geographic characteristics of sable (Martes zibellina) distribution over time in Northeast China. Ecol. Evol. 7, 4016–4023 (2017).
258	S. S. Hale, H. W. Buffum, J. A. Kiddon, M. M. Hughes, Subtidal benthic invertebrates shifting northward along the US Atlantic Coast. Estuaries and Coasts. 40, 1744–1756 (2017).

### Sheet: Read Me
Variable	Type	Meaning
ID	Factor	Running number of the focal study form which data on range shifts and methodological attributes were extracted
Reference	Character	Full reference of the focal study form which data on range shifts and methodological attributes were extracted
